# Atlas-scale single-cell analysis beyond in-memory paradigm with scAtlasPy

**DOI:** 10.64898/2026.09.03.748766

**Authors:** Han Xu, Yangzhan Ye, Senpeng Zhang, Runzhi Xie, Junping Li, Jiadong Lin, Yuxuan Hu, Lin Gao

## Abstract

Single-cell atlases are rapidly outgrowing the memory capacity of standard workstations, challenging the in-memory paradigm underlying mainstream computational ecosystems. Here, scAtlasPy decouples scale of atlas from memory capacity by leveraging the disk-resident computing. It enables full-resolution analysis of a 100-million-cell atlas with only 42.9 GB peak memory, whereas state-of-the-art platforms are limited at 3 million cells with 512 GB memory. scAtlasPy achieves 137,745 cells/s, 10.4× faster than scDataset with 82.6% lower memory usage for random minibatch retrieval. Its extensible architecture offers a flexible platform for diverse atlas-scale analytical tasks, facilitating the discovery of complex cellular heterogeneity and functions in massive cell atlases.
