## extended data table 1~3, supplemental tables, supplemental information for "Atlas-scale single-cell analysis beyond in-memory paradigm with scAtlasPy": Supplementary Tables.xlsx

### Sheet: Table 1 AnnSql mem
Supplementary Table 1. AnnSQL peak memory (GB).
step	10K	30K	100K	300K	1M	3M	10M	30M
Import/access	40.28	42.371	59.593	121.616	192.847
Filter genes	skipped	skipped	skipped	skipped	skipped
Filter cells	skipped	skipped	skipped	skipped	skipped
QC	skipped	skipped	skipped	skipped	skipped
Normalize	3.041	3.016	4.139	7.052	14.987
Log1p	2.887	2.321	3.089	5.529	15.409
HVG	2.339	1.943	2.588	4.857	13.194
Scale	skipped	skipped	skipped	skipped	skipped
PCA	skipped	skipped	skipped	skipped	skipped
Clustering	skipped	skipped	skipped	skipped	skipped

### Sheet: Table 2 AnnSql time
Supplementary Table 2. AnnSQL runtime (second).
step	10K	30K	100K	300K	1M	3M	10M	30M
Import/access	225.64	529.446	1802.57	6264.23	25285.6
Filter genes	skipped	skipped	skipped	skipped	skipped
Filter cells	skipped	skipped	skipped	skipped	skipped
QC	skipped	skipped	skipped	skipped	skipped
Normalize	2022.81	2382.51	2583.32	3591.83	4796.06
Log1p	1007.17	1241.09	1423.72	1989.87	2743.66
HVG	642.084	683.508	720.649	838.126	1121.42
Scale	skipped	skipped	skipped	skipped	skipped
PCA	skipped	skipped	skipped	skipped	skipped
Clustering	skipped	skipped	skipped	skipped	skipped

### Sheet: Table 3 scanpy mem
Supplementary Table 3. Scanpy peak memory (GB).
step	10K	30K	100K	300K	1M	3M	10M	30M
Import/access	1.01	1.219	2.008	4.21	11.844	49.776	163.587
Filter genes	1.195	1.842	3.905	10.116	33.3	145.67	482.467
Filter cells	1.021	1.877	4.025	10.261	33.134	145.697	482.887
QC	1.14	1.563	3.086	7.448	22.634	50.984	167.847
Normalize	1.167	1.49	2.631	6.998	22.28	81.726	269.634
Log1p	1.114	1.332	2.1	4.313	12.059	49.912	163.629
HVG	1.114	1.858	3.902	10.17	32.895	145.488	482.632
Scale	1.273	1.971	4.215	10.945	34.917	118.191	392.473
PCA	1.622	2.802	6.962	18.78	59.295	187.508	failed
Clustering	2.175	2.818	5.232	12.012	33.946	111.066	skipped

### Sheet: Table 4 scanpy time
Supplementary Table 4. Scanpy runtime (second).
step	10K	30K	100K	300K	1M	3M	10M	30M
Import/access	0.637	1.706	5.458	16.138	54.093	179.216	596.95
Filter genes	0.22	0.621	2.088	6.188	20.55	126.823	473.438
Filter cells	0.161	0.433	1.471	5.366	18.801	117.932	631.563
QC	2.596	2.912	4.112	7.511	19.694	68.555	199.039
Normalize	3.07	2.924	2.921	3.613	5.796	16.654	33.589
Log1p	0.017	0.056	0.171	0.507	1.73	5.228	17.201
HVG	0.194	0.38	0.902	2.59	13.742	215.413	237.084
Scale	0.3	0.726	1.986	5.614	18.992	63.361	196.21
PCA	0.565	2.314	9.063	28.974	96.885	259.785	failed
Clustering	48.922	51.602	64.401	143.444	578.989	2132.77	skipped

### Sheet: Table 5 Seurat peak memory
Supplementary Table 5. Seurat peak memory (GB).
step	10K	30K	100K	300K	1M	3M	10M	30M
Import/access	1.488	2.936	8.383	23.509	76.319	failed
Filter genes	1.641	3.094	8.913	28.298	92.276	skipped
Filter cells	1.224	2.303	5.73	25.106	81.643	skipped
QC	1.641	3.094	8.913	29.894	97.592	skipped
Normalize	1.867	3.88	11.856	34.464	113.322	skipped
Log1p	skipped	skipped	skipped	skipped	skipped	skipped
HVG	1.959	4.04	12.095	34.682	113.556	skipped
Scale	1.93	3.774	11.336	32.02	102.976	skipped
PCA	2.219	4.407	14.008	40.107	130.695	skipped
Clustering	1.831	3.386	9.708	27.476	126.482	skipped

### Sheet: Table 6 Seurat time
Supplementary Table 6. Seurat runtime (second).
step	10K	30K	100K	300K	1M	3M	10M	30M
Import/access	12.361	15.96	29.464	65.141	176.528	failed
Filter genes	2.164	3.451	9.687	27.346	71.707	skipped
Filter cells	0.079	0.161	0.469	14.877	44.294	skipped
QC	0.721	1.947	6.422	38.882	70.674	skipped
Normalize	2.191	4.54	12.292	36.444	131.722	skipped
Log1p	skipped	skipped	skipped	skipped	skipped	skipped
HVG	2.22	4.668	12.804	36.41	149.027	skipped
Scale	3.334	3.753	9.742	27.326	113.604	skipped
PCA	9.77	10.84	32.205	104.001	534.674	skipped
Clustering	4.045	11.127	52.319	221.161	1315.4	skipped
